# A prebiotic diet modulates microglial states and motor deficits in α-synuclein overexpressing mice

**DOI:** 10.1101/2022.06.27.497828

**Authors:** Reem Abdel-Haq, Johannes C.M. Schlachetzki, Joseph C. Boktor, Thaisa M. Cantu-Jungles, Taren Thron, Mengying Zhang, John W. Bostick, Tahmineh Khazaei, Sujatha Chilakala, Livia H. Morais, Greg Humphrey, Ali Keshavarzian, Jonathan E. Katz, Matt Thomson, Rob Knight, Viviana Gradinaru, Bruce R. Hamaker, Christopher K. Glass, Sarkis K. Mazmanian

## Abstract

Parkinson’s disease (PD) is a movement disorder characterized by neuroinflammation, α-synuclein pathology, and neurodegeneration. Most cases of PD are non-hereditary, suggesting a strong role for environmental factors, and it has been speculated that disease may originate in peripheral tissues such as the gastrointestinal (GI) tract before affecting the brain. The gut microbiome is altered in PD and may impact motor and GI symptoms as indicated by animal studies, though mechanisms of gut-brain interactions remain incompletely defined. Intestinal bacteria ferment dietary fibers into short-chain fatty acids, with fecal levels of these molecules differing between PD and healthy controls and in mouse models. Among other effects, dietary microbial metabolites can modulate activation of microglia, brain-resident immune cells implicated in PD. We therefore investigated whether a fiber-rich diet influences microglial function in α-synuclein overexpressing (ASO) mice, a preclinical model with PD-like symptoms and pathology. Feeding a prebiotic high-fiber diet attenuates motor deficits and reduces α-synuclein aggregation in the substantia nigra of mice. Concomitantly, the gut microbiome of ASO mice adopts a profile correlated with health upon prebiotic treatment, which also reduces microglial activation. Single-cell RNA-seq analysis of microglia from the substantia nigra and striatum uncovers increased pro-inflammatory signaling and reduced homeostatic responses in ASO mice compared to wild-type counterparts on standard diets. However, prebiotic feeding reverses pathogenic microglial states in ASO mice and promotes expansion of protective disease-associated macrophage (DAM) subsets of microglia. Notably, depletion of microglia using a CSF1R inhibitor eliminates the beneficial effects of prebiotics by restoring motor deficits to ASO mice despite feeding a prebiotic diet. These studies uncover a novel microglia-dependent interaction between diet and motor symptoms in mice, findings that may have implications for neuroinflammation and PD.
