## Supplement Table 1 for "A prebiotic diet modulates microglial states and motor deficits in α-synuclein overexpressing mice"

### Sheet: Sheet1
Supplementary table 1 . Composition of custom-made diets
Ingredient	Control diet TD. 170167 (g/Kg)	Prebiotic #1 diet TD.170864 (g/Kg)	Prebiotic #2 diet TD.170865 (g/Kg)	Prebiotic #3 diet TD.170866 (g/Kg)
Casein	200	200	200	200
L-Cystine	3	3	3	3
Corn Starch	392.234	242.234	242.234	242.234
Maltodextrin	132	82	82	82
Sucrose	150	150	150	150
Soybean oil	70	70	70	70
Mineral mix AIN-93G-MX (94046)	35	35	35	35
Vitamin Mix, AIN-93-VX (94047)	15	15	15	15
Choline Bitartrate	2.75	2.75	2.75	2.75
Vitamin K1, phylloquinone	0.002	0.002	0.002	0.002
TBHQ, antioxidant	0.014	0.014	0.014	0.014
Pectin (from apple, Best Botanicals)	−	−	−	50
Resistant Starch (from potato, Bob's Red Mill)	−	−	100	−
Chitin-Glucan (KitoZyme)	−	−	100	−
Wheat Bran (Bob's Red Mill)	−	100	−	−
Resistant Maltodextrin (Nutriose, Roquette)	−	100	−	100
Fructooligosaccharides - FOS (Nutraflora, Ingredion)	−	−	−	50
